# Bacteria face trade-offs in the decomposition of complex biopolymers

**DOI:** 10.1101/2023.10.03.560709

**Authors:** Ksenia Guseva, Moritz Mohrlok, Lauren Alteio, Hannes Schmidt, Shaul Pollak, Christina Kaiser

## Abstract

Although depolymerization of complex carbohydrates is a growth-limiting bottleneck for microbial decomposers, we still lack understanding about how the production of different types of extracellular enzymes affect individual microbes and in turn the performance of whole decomposer communities. In this work we use a theoretical model to evaluate the potential trade-offs faced by microorganisms in biopolymer decomposition which arise due to the varied biochemistry of different depolymerizing enzyme classes. We specifically consider two broad classes of depolymerizing extracellular enzymes, which are widespread across microbial taxa: exo-enzymes that cleave small units from the ends of polymer chains and endo-enzymes that act at random positions generating degradation products of varied sizes. Our results demonstrate a fundamental trade-off in the production of these enzymes, which is independent of system’s complexity and which appears solely from the intrinsically different temporal depolymerization dynamics. As a consequence, specialists that produce either exo- or only endo-enzymes limit their growth to high or low substrate conditions, respectively. Conversely, generalists that produce both enzymes in an optimal ratio expand their niche and benefit from the synergy between the two enzymes. Finally, our results show that, in spatially-explicit environments, consortia composed of endo- and exo-specialists can only exist under oligotrophic conditions. In summary, our analysis demonstrates that the (evolutionary or ecological) selection of a depolymerization pathway will affect microbial fitness under low- or high substrate conditions, with impacts on the ecological dynamics of microbial communities. It provides a possible explanation why many polysaccharide degraders in nature show the genetic potential to produce both of these enzyme classes.

**Author summary:** The decomposition of polysaccharides by microbes is a key process in the global carbon cycle. It requires the joint action of a variety of microbially-produced extracellular enzymes. They can be broadly classified into endo-enzymes, that act in the middle of polymers, and exo-enzymes, that cleave units from polymer ends. Little is known about the benefits for microbes producing a certain enzyme type and the interplay between enzyme producing strategies in mixed communities. This hampers our comprehensive understanding of decomposition in terrestrial and marine ecosystems and thus limits the prediction of decomposition processes, for example in a changing climate.

Based on theoretical modelling, we revealed a fundamental trade-off in the action of these enzymes. While exo-enzymes are more efficient at high substrate conditions, endo-enzymes perform better when substrate is low. Generalists producing both enzymes expand their ecological niche of substrate availability compared to specialists only producing one of the two types. Complementary specialists only co-exist in oligotrophic conditions. We conclude that producing enzymes for specific steps within polymer degradation represents relevant ecological strategies for microbes in decomposer communities.
