## Supplementary material for "Bacteria face trade-offs in the decomposition of complex biopolymers": S1 Overview

Species	Strain	Exo (chitobiose)	Endo (chitotriose)	Note	Threshold	Reference
Aeromonas caviae	CH125	x	x	Marine Bacterium		Cardozo, F. A., Facchinatto, W. M., Colnago, L. A., Campana-Filho, S. P., & Pessoa, A. (2019). Bioproduction of N-acetyl-glucosamine from colloidal α-chitin using an enzyme cocktail produced by Aeromonas caviae CHZ306. World Journal of Microbiology and Biotechnology, 35(8). https://doi.org/10.1007/s11274-019-2694-x
Aeromonas caviae	CH129	x	x	Marine Bacterium
Aeromonas caviae	CHZ306	x	x	Marine Bacterium
Pseudoalteromonas issachenkonii	LMG 19697			Marine Bacterium		Zou, Y., Robbens, J., Heyndrickx, M., Debode, J., & Raes, K. (2020). Quantification of Extracellular Proteases and Chitinases from Marine Bacteria. Current Microbiology, 77(12), 3927–3936. https://doi.org/10.1007/s00284-020-02216-8
Pseudoalteromonas rubra	DSM 6842	x		Marine Bacterium
Pseudoalteromonas tunicata	DSM 14096	x		Marine Bacterium
Shewanella baltica	139	x	x	Marine Bacterium
Shewanella putrefaciens	MA h5	x	x	Marine Bacterium
Cellvibrio japonicus		x	x	Soil Bacterium		Monge, E. C., Tuveng, T. R., Vaaje-Kolstad, G., Eijsink, V. G. H., & Gardner, J. G. (2018). Systems analysis of the glycoside hydrolase family 18 enzymes from Cellvibrio japonicus characterizes essential chitin degradation functions. Journal of Biological Chemistry, 293(10), 3849–3859. https://doi.org/10.1074/jbc.RA117.000849
Pseudomonas protegens	Pf-5	x	x	Soil Bacterium		Henkels, M. D., Kidarsa, T. A., Shaffer, B. T., Goebel, N. C., Burlinson, P., Mavrodi, D. v., Bentley, M. A., Rangel, L. I., Davis, E. W., Thomashow, L. S., Zabriskie, T. M., Preston, G. M., & Loper, J. E. (2014). Pseudomonas protegens Pf-5 causes discoloration and pitting of mushroom caps due to the production of antifungal metabolites. Molecular Plant-Microbe Interactions, 27(7), 733–746. https…
Pseudomonas tolaasii	NCPPB2192	x	x	Soil Bacterium
Pseudomonas sp.	NCPPB387	x	x	Soil Bacterium
Chitinispirillum alkaliphilum	ACht6-1	x	x	Freshwater		Sorokin, D. Y., Rakitin, A. L., Gumerov, V. M., Beletsky, A. v., Sinninghe Damsté, J. S., Mardanov, A. v., & Ravin, N. v. (2016). Phenotypic and genomic properties of Chitinispirillum alkaliphilum gen. nov., sp. nov., a haloalkaliphilic anaerobic chitinolytic bacterium representing a novel class in the phylum fibrobacteres. Frontiers in Microbiology, 7(MAR). https://doi.org/10.3389/fmicb.2016.004…
Acidisarcina polymorpha	SBC82	x	x	Soil Bacterium		Belova, S. E., Ravin, N. v., Pankratov, T. A., Rakitin, A. L., Ivanova, A. A., Beletsky, A. v., Mardanov, A. v., Damsté, J. S. S., & Dedysh, S. N. (2018). Hydrolytic capabilities as a key to environmental success: Chitinolytic and cellulolytic acidobacteriafrom acidic sub-arctic soils and boreal peatlands. Frontiers in Microbiology, 9(NOV). https://doi.org/10.3389/fmicb.2018.02775
Bacillus cereus	ATCC 10987	x	x	Soil Bacterium	5 U/ml	Drewnowska, J. M., Fiodor, A., Barboza-Corona, J. E., & Swiecicka, I. (2020). Chitinolytic activity of phylogenetically diverse Bacillus cereus sensu lato from natural environments. Systematic and Applied Microbiology, 43(3). https://doi.org/10.1016/j.syapm.2020.126075
Bacillus cereus	ATCC 10987	x	x	Soil Bacterium
Bacillus cereus	BB 01/1	x	x	Soil Bacterium
Bacillus cereus	BB 05/3	x	x	Soil Bacterium
Bacillus cereus	BB 11/4			Soil Bacterium
Bacillus cereus	BB 14/1			Soil Bacterium
Bacillus cereus	BB 18/3	x	x	Soil Bacterium
Bacillus cereus	BB 19/4	x	x	Soil Bacterium
Bacillus cereus	BB 20/4	x	x	Soil Bacterium
Bacillus cereus	BB 22/2			Soil Bacterium
Bacillus cereus	BB 23/3	x	x	Soil Bacterium
Bacillus cereus	BB 23/4	x		Soil Bacterium
Bacillus cereus	BB 29/2			Soil Bacterium
Bacillus cereus	BB 33/2			Soil Bacterium
Bacillus cereus	BB 45/2	x	x	Soil Bacterium
Bacillus cereus	BB 51/4	x	x	Soil Bacterium
Bacillus cereus	BB 52/3	x	x	Soil Bacterium
Bacillus cereus	BB 53/3			Soil Bacterium
Bacillus cereus	BB255	x	x	Soil Bacterium
Bacillus cereus	BPN 08/1	x	x	Soil Bacterium
Bacillus cereus	BPN 121	x	x	Soil Bacterium
Bacillus cereus	BPN 211	x	x	Soil Bacterium
Bacillus cereus	BPN 28/4	x	x	Soil Bacterium
Bacillus cereus	BPN 334	x	x	Soil Bacterium
Bacillus cereus	BPN 34/4	x	x	Soil Bacterium
Bacillus cereus	BPN 36/2	x	x	Soil Bacterium
Bacillus cereus	BPN 36/3	x	x	Soil Bacterium
Bacillus cereus	BPN 37/1	x	x	Soil Bacterium
Bacillus cereus	BPN 52/2	x	x	Soil Bacterium
Bacillus cereus	BPN 55/4	x	x	Soil Bacterium
Bacillus cereus	BPN 573	x	x	Soil Bacterium
Bacillus cereus	BPN 58/4	x	x	Soil Bacterium
Bacillus cereus	BPN 601	x	x	Soil Bacterium
Bacillus cereus	JAS 06/1	x	x	Soil Bacterium
Bacillus cereus	JAS 06/3	x	x	Soil Bacterium
Bacillus cereus	JAS 07/5	x	x	Soil Bacterium
Bacillus cereus	JAS 08/1	x	x	Soil Bacterium
Bacillus cereus	JAS 102	x	x	Soil Bacterium
Bacillus cereus	JAS 11/1	x	x	Soil Bacterium
Bacillus cereus	JAS 14			Soil Bacterium
Bacillus cereus	JAS 15/2	x	x	Soil Bacterium
Bacillus cereus	JAS 23/1	x	x	Soil Bacterium
Bacillus cereus	JAS 24/2	x	x	Soil Bacterium
Bacillus cereus	JAS 28/2	x	x	Soil Bacterium
Bacillus cereus	JAS 31/2	x	x	Soil Bacterium
Bacillus cereus	JAS 36/3	x	x	Soil Bacterium
Bacillus cereus	JAS 411	x	x	Soil Bacterium
Bacillus cereus	JAS 823			Soil Bacterium
Bacillus cereus	JAS 83/3	x	x	Soil Bacterium
Bacillus cereus	JAS 85/1	x	x	Soil Bacterium
Bacillus cereus	JAS 94/5	x	x	Soil Bacterium
Bacillus mycoides	BB 01/1	x	x	Soil Bacterium
Bacillus mycoides	BB 16/1	x	x	Soil Bacterium
Bacillus mycoides	BB 33/1	x	x	Soil Bacterium
Bacillus mycoides	BB 34/1	x	x	Soil Bacterium
Bacillus mycoides	BB 46/1			Soil Bacterium
Bacillus mycoides	BPN 03/1			Soil Bacterium
Bacillus mycoides	BPN 08/1	x	x	Soil Bacterium
Bacillus mycoides	BPN 09/1	x	x	Soil Bacterium
Bacillus mycoides	BPN 13/1	x	x	Soil Bacterium
Bacillus mycoides	BPN 20/1	x	x	Soil Bacterium
Bacillus mycoides	BPN 53/1	x	x	Soil Bacterium
Bacillus mycoides	DSM11821	x	x	Soil Bacterium
Bacillus mycoides	JAS 15/1	x	x	Soil Bacterium
Bacillus mycoides	JAS 391	x	x	Soil Bacterium
Bacillus mycoides	JAS 481	x	x	Soil Bacterium
Bacillus mycoides	KBAB4	x	x	Soil Bacterium
Bacillus thuringiensis	BB 07/2			Soil Bacterium
Bacillus thuringiensis	BB 15/2	x	x	Soil Bacterium
Bacillus thuringiensis	BB 17/4	x	x	Soil Bacterium
Bacillus thuringiensis	BB 24/2	x	x	Soil Bacterium
Bacillus thuringiensis	BB 27/1	x	x	Soil Bacterium
Bacillus thuringiensis	BB 27/4	x	x	Soil Bacterium
Bacillus thuringiensis	BB 30/5			Soil Bacterium
Bacillus thuringiensis	BB 40/3	x	x	Soil Bacterium
Bacillus thuringiensis	BB 42/3	x		Soil Bacterium
Bacillus thuringiensis	BB 44/5	x	x	Soil Bacterium
Bacillus thuringiensis	BB 46/2	x	x	Soil Bacterium
Bacillus thuringiensis	BB 48/1			Soil Bacterium
Bacillus thuringiensis	BB 48/5	x	x	Soil Bacterium
Bacillus thuringiensis	BB 56/2	x	x	Soil Bacterium
Bacillus thuringiensis	BB 56/3	x	x	Soil Bacterium
Bacillus thuringiensis	BB 58/3	x	x	Soil Bacterium
Bacillus thuringiensis	BPN 03/1	x	x	Soil Bacterium
Bacillus thuringiensis	BPN 07/3			Soil Bacterium
Bacillus thuringiensis	BPN 10/2			Soil Bacterium
Bacillus thuringiensis	BPN 29/1	x	x	Soil Bacterium
Bacillus thuringiensis	BPN 32/4			Soil Bacterium
Bacillus thuringiensis	BPN 35/2	x	x	Soil Bacterium
Bacillus thuringiensis	BPN 37/2	x	x	Soil Bacterium
Bacillus thuringiensis	BPN 40/1	x	x	Soil Bacterium
Bacillus thuringiensis	BPN 41/1	x	x	Soil Bacterium
Bacillus thuringiensis	BPN 42/2	x	x	Soil Bacterium
Bacillus thuringiensis	BPN 43/2	x	x	Soil Bacterium
Bacillus thuringiensis	BPN 45/4	x	x	Soil Bacterium
Bacillus thuringiensis	BPN 51/1	x	x	Soil Bacterium
Bacillus thuringiensis	BPN 51/2	x	x	Soil Bacterium
Bacillus thuringiensis	BPN 53/3	x	x	Soil Bacterium
Bacillus thuringiensis	BPN 54/2			Soil Bacterium
Bacillus thuringiensis	BPN 57/2	x		Soil Bacterium
Bacillus thuringiensis	HD1 (4D1)	x	x	Soil Bacterium
Bacillus thuringiensis	HD73 (4D4)	x	x	Soil Bacterium
Bacillus thuringiensis	HD8 (4G1)	x	x	Soil Bacterium
Bacillus thuringiensis	HD867 (4W1)	x	x	Soil Bacterium
Bacillus thuringiensis	JAS 03/3	x	x	Soil Bacterium
Bacillus thuringiensis	JAS 04/4	x	x	Soil Bacterium
Bacillus thuringiensis	JAS 05/5	x	x	Soil Bacterium
Bacillus thuringiensis	JAS 1004	x	x	Soil Bacterium
Bacillus thuringiensis	JAS 12/5	x		Soil Bacterium
Bacillus thuringiensis	JAS 13/1	x	x	Soil Bacterium
Bacillus thuringiensis	JAS 21/4	x	x	Soil Bacterium
Bacillus thuringiensis	JAS 22/1	x	x	Soil Bacterium
Bacillus thuringiensis	JAS 62/4	x	x	Soil Bacterium
Bacillus thuringiensis	JAS 635	x	x	Soil Bacterium
Bacillus thuringiensis	JAS 78/1	x	x	Soil Bacterium
Bacillus thuringiensis	JAS 78/2	x	x	Soil Bacterium
Bacillus thuringiensis	JAS 83/2			Soil Bacterium
Bacillus thuringiensis	JAS 98/4	x	x	Soil Bacterium
Bacillus sp.	NCTU2	x		Soil Bacterium		Wen, C.-M., Tseng, C.-S., Cheng, C.-Y. and Li, Y.-K. (2002), Purification, characterization and cloning of a chitinase from Bacillus sp. NCTU2. Biotechnology and Applied Biochemistry, 35: 213-219.
Brevibacillus laterosporus		x	x	Soil Bacterium		Prasanna, L., Eijsink, V.G.H., Meadow, R. et al. A novel strain of Brevibacillus laterosporus produces chitinases that contribute to its biocontrol potential. Appl Microbiol Biotechnol 97, 1601–1611 (2013).
Pseudomonas protegens	Pf-5	x	x	Soil Bacterium		Kidarsa, T. A., Shaffer, B. T., Goebel, N. C., Roberts, D. P., Buyer, J. S., Johnson, A., Kobayashi, D. Y., Zabriskie, T. M., Paulsen, I., & Loper, J. E. (2013). Genes expressed by the biological control bacterium Pseudomonas protegens Pf-5 on seed surfaces under the control of the global regulators GacA and RpoS. Environmental Microbiology, 15(3), 716–735. https://doi.org/10.1111/1462-2920.12066
Micrococcus sp.	Mc110			Marine Bacterium		Raimundo, I., Silva, R., Meunier, L., Valente, S. M., Lago-Lestón, A., Keller-Costa, T., & Costa, R. (2021). Functional metagenomics reveals differential chitin degradation and utilization features across free-living and host-associated marine microbiomes. Microbiome, 9(1). https://doi.org/10.1186/s40168-020-00970-2
Aquimarina sp.	EL33		x	Marine Bacterium
Aquimarina sp.	EL43		x	Marine Bacterium
Aquimarina sp.	Aq349		x	Marine Bacterium
Aquimarina sp.	Aq78		x	Marine Bacterium
Aquimarina sp.	Aq135	x	x	Marine Bacterium
Aquimarina sp.	Aq107			Marine Bacterium
Aliivibrio sp.	EL57		x	Marine Bacterium
Aliivibrio sp.	EL58		x	Marine Bacterium
Enterovibrio sp.	EL24	x	x	Marine Bacterium
Enterovibrio sp.	EL37	x	x	Marine Bacterium
Vibrio sp.	EL22	x	x	Marine Bacterium
Vibrio sp.	EL36	x	x	Marine Bacterium
Vibrio sp.	EL38	x	x	Marine Bacterium
Vibrio sp.	EL41	x	x	Marine Bacterium
Vibrio sp.	EL49	x	x	Marine Bacterium
Vibrio sp.	EL62	x	x	Marine Bacterium
Vibrio sp.	EL67	x	x	Marine Bacterium
Vibrio sp.	EL112	x	x	Marine Bacterium
Vibrio sp.	Vb255	x	x	Marine Bacterium
Vibrio sp.	Vb258	x	x	Marine Bacterium
Vibrio sp.	Vb341	x	x	Marine Bacterium
Vibrio sp.	Vb339	x	x	Marine Bacterium
Vibrio sp.	Vb278	x	x	Marine Bacterium
Colwellia sp.	Cw315			Marine Bacterium
Pseudoalteromonas sp.	Pa284		x	Marine Bacterium
Shewanella sp.	EL12	x	x	Marine Bacterium
Shewanella sp.	Sw66	x	x	Marine Bacterium
Microbulbifer sp.	Mb45	x	x	Marine Bacterium
Pseudophaeobacter sp.	EL27			Marine Bacterium
Roseovarius sp.	EL26			Marine Bacterium
Ruegeria sp.	EL01			Marine Bacterium
Ruegeria sp.	Rg50			Marine Bacterium
Sulfitobacter sp.	EL44			Marine Bacterium
uncl. Rhodobacteraceae	EL53			Marine Bacterium
uncl. Rhodobacteraceae	EL129			Marine Bacterium
uncl. Rhodobacteraceae	Ph222			Marine Bacterium
Labrenzia alba	EL143		x	Marine Bacterium
Pseudovibrio sp.	Pv125			Marine Bacterium
Kiloniella sp.	EL199	x		Marine Bacterium
Sphingorhabdus sp.	EL138			Marine Bacterium
Streptomyces lividans	TK24	x	x	Soil Bacterium		Kiyotaka Miyashita, Takeshi Fujii, Yasuo Sawada, Molecular cloning and characterization of chitinase genes from Streptomyces lividans 66, Journal of General Microbiology (1991), 137, 2065-2072.
Streptomyces lividans	TK24 (pEMJ1)	x	x	Soil Bacterium
Streptomyces lividans	TK24 (pEMJ5)	x	x	Soil Bacterium
Streptomyces lividans	TK24 (pEMJ7)	x	x	Soil Bacterium
Serratia marcescens	SEN	x	x	Insects (dead)		Aggarwal, C., Paul, S., Tripathi, V. et al. Chitinolytic activity in Serratia marcescens (strain SEN) and potency against different larval instars of Spodoptera litura with effect of sublethal doses on insect development. BioControl 60, 631–640 (2015).
Planctomicrobium piriforme	P3	x	x	Freshwater Bacterium		Kulichevskaya, I. S., Naumoff, D. G., Ivanova, A. A., Rakitin, A. L., & Dedysh, S. N. (2019). Detection of Chitinolytic Capabilities in the Freshwater Planctomycete Planctomicrobium piriforme. Microbiology (Russian Federation), 88(4), 423–432. https://doi.org/10.1134/S0026261719040076
Thermobifida fusca	ATCCBAA-629	x	x	Soil Bacterium		Yan, Q., & Fong, S. S. (2018). Cloning and characterization of a chitinase from Thermobifida fusca reveals Tfu_0580 as a thermostable and acidic endochitinase. Biotechnology Reports, 19. https://doi.org/10.1016/j.btre.2018.e00274
Bacillus cereus	B25	x	x	Soil Bacterium		Miguel, A., Yeriana, K., Guadalupe, R., Ivonne, L., Rubí, N., & Eduardo, I. (2017). Induction of Bacillus cereus chitinases as a response to lysates of Fusarium verticillioides. In Romanian Biotechnological Letters (Vol. 22, Issue 4).
Bacillus sp.	H1a			Carnivourous Plant		Chan, X. Y., Hong, K. W., Yin, W. F., & Chan, K. G. (2016). Microbiome and Biocatalytic Bacteria in Monkey Cup (Nepenthes Pitcher) Digestive Fluid. Scientific Reports, 6. https://doi.org/10.1038/srep20016
Klebsiella oxytoca	H1g	x		Carnivourous Plant
Pseudomonas sp.	H1h			Carnivourous Plant
Lysinibacillus fusiformis	H1k			Carnivourous Plant
Pseudomonas aeruginosa	H1l			Carnivourous Plant
Bacillus sp.	H1m			Carnivourous Plant
Serratia fonticola	H1n			Carnivourous Plant
Serratia marcescens	H1q	x	x	Carnivourous Plant
Morganella morganii	H1r			Carnivourous Plant
Serratia fonticola	H1w			Carnivourous Plant
Sphingobacterium sp.	H1ai			Carnivourous Plant
Leifsonia aquatic	H1aii			Carnivourous Plant
Myroides odoratimimus	H1bi			Carnivourous Plant
Microbacterium paraoxydans	DH1b			Carnivourous Plant
Achromobacter sp.	DH1f			Carnivourous Plant
Serratia marcescens	PH1a	x	x	Carnivourous Plant
Pseudomonas sp.	PH1b	x	x	Carnivourous Plant
Leucobacter sp.	PH1c			Carnivourous Plant
Pseudomonas fluorescens	BL915	x	x	Soil Bacterium		Neiendam Nielsen, M., & Sörensen, J. (2006). Chitinolytic activity of Pseudomonas fluorescens isolates from barley and sugar beet rhizosphere. FEMS Microbiology Ecology, 30(3), 217–227. https://doi.org/10.1111/j.1574-6941.1999.tb00650.x
Pseudomonas fluorescens	DR54	x	x	Soil Bacterium
Pseudomonas fluorescens	MN222	x	x	Soil Bacterium
Pseudomonas fluorescens	DR2	x	x	Soil Bacterium
Pseudomonas fluorescens	DR3	x	x	Soil Bacterium
Pseudomonas fluorescens	PS1	x	x	Soil Bacterium
Pseudomonas fluorescens	PS21	x	x	Soil Bacterium
Pseudomonas fluorescens	CHA0	x	x	Soil Bacterium
Pseudomonas fluorescens	PS7	x	x	Soil Bacterium
Pseudomonas fluorescens	96.578	x	x	Soil Bacterium
Pseudomonas fluorescens	MN272	x	x	Soil Bacterium
Pseudomonas fluorescens	MN370	x	x	Soil Bacterium
Bacillus subtilis	B3	x	x	Soil Bacterium		Swiontek Brzezinska, M., Kalwasińska, A., Świątczak, J., Żero, K., & Jankiewicz, U. (2020). Exploring the properties of chitinolytic Bacillus isolates for the pathogens biological control. Microbial Pathogenesis, 148. https://doi.org/10.1016/j.micpath.2020.104462
Bacillus sp.	B5	x	x	Soil Bacterium
Serratia marcescens		x	x	Ubiquitos		May B. Brurberg1, Ingolf F. Nes​, Vincent G. H. Eijsink, Comparative studies of chitinases A and B from Serratia marcescens, Microbiology(1996), 142, 1581-1 589
Serratia marcescens	Db11	x	x	Ubiquitos		Yan, Q., Hong, E., & Fong, S. S. (2017). Study of ChiR function in Serratia marcescens and its application for improving 2,3-butanediol from crystal chitin. Applied Microbiology and Biotechnology, 101(20), 7567–7578. https://doi.org/10.1007/s00253-017-8488-x
Bacillus cereus	B25	x	x	Soil Bacterium		Morales-Ruiz, E., Priego-Rivera, R., Figueroa-López, A. M., Cazares-Álvarez, J. E., & Maldonado-Mendoza, I. E. (2021). Biochemical characterization of two chitinases from Bacillus cereus sensu lato B25 with antifungal activity against Fusarium verticillioides P03. FEMS Microbiology Letters, 368(2). https://doi.org/10.1093/femsle/fnaa218
Serratia plymuthica	MP44	x	x	Soil Bacterium		Jankiewicz, U., & Swiontek Brzezinska, M. (2015). Purification, characteristics and identification of chitinases synthesized by the bacterium Serratia plymuthica MP44 antagonistic against phytopathogenic fungi. Applied Biochemistry and Microbiology, 51(5), 560–565. https://doi.org/10.1134/S0003683815050105
Bacillus cereus sensu lato	B25	x	x	Soil Bacterium		Báez-Astorga, P. A., Cázares-Álvarez, J. E., Cruz-Mendívil, A., Quiroz-Figueroa, F. R., Sánchez-Valle, V. I., & Maldonado-Mendoza, I. E. (2022). Molecular and biochemical characterisation of antagonistic mechanisms of the biocontrol agent Bacillus cereus B25 inhibiting the growth of the phytopathogen Fusarium verticillioides P03 during their direct interaction in vitro. Biocontrol Science and Tec…
Chromobacterium	M09D5GC10	x	x	Carnivourous Plant	5 U/ml	Bittleston, L. S., Gralka, M., Leventhal, G. E., Mizrahi, I., & Cordero, O. X. (2020). Context-dependent dynamics lead to the assembly of functionally distinct microbial communities. Nature Communications, 11(1). https://doi.org/10.1038/s41467-020-15169-0
Pedobacter	M07D6GC08			Carnivourous Plant
Comamonas	M05D5C33			Carnivourous Plant
Sphingomonas	M07D6C16			Carnivourous Plant
Elizabethkingia	M10D6C03			Carnivourous Plant
Elizabethkingia	M10D6GC05			Carnivourous Plant
Achromobacter	M10D5GC15			Carnivourous Plant
Achromobacter	M10D5GC19			Carnivourous Plant
Rhizobium	M03D5C19			Carnivourous Plant
Rhizobium	M03D6GC30			Carnivourous Plant
Rhizobium	M09D5C26			Carnivourous Plant
Rhizobium	M09D5GC06			Carnivourous Plant
Chitinophaga	M03D5C31			Carnivourous Plant
Chitinophaga	M03D5C41			Carnivourous Plant
Pseudomonas sp.	M07D5C24			Carnivourous Plant
Pseudomonas sp.	M07D5C33	x		Carnivourous Plant
Leifsonia	M03D5C39			Carnivourous Plant
Citrobacter	M10D5GC01			Carnivourous Plant
Citrobacter	M10D5GC03			Carnivourous Plant
Nubsella	M07D5GC17			Carnivourous Plant
Aquitalea	M03D5C16			Carnivourous Plant
Aquitalea	M05D5C20			Carnivourous Plant
Serratia	M10D5C01			Carnivourous Plant
Serratia	M10D5GC09			Carnivourous Plant
Dyella	M09D5C28	x	x	Carnivourous Plant
Pedobacter	M03D5C18		x	Carnivourous Plant
Pedobacter	M07D5C10			Carnivourous Plant
Bosea	M07D6C08			Carnivourous Plant
Bosea	M10D6C16			Carnivourous Plant
Pandoraea	M09D5GC11			Carnivourous Plant
Pandoraea	M09D6GC01			Carnivourous Plant
Flavobacterium	M07D5C14	x	x	Carnivourous Plant
Flavobacterium	M07D5GC01	x	x	Carnivourous Plant
Flavobacterium	M07D5XY2	x	x	Carnivourous Plant
Brevundimonas	M05D5C13			Carnivourous Plant
Brevundimonas	M07D5XY1			Carnivourous Plant
Chromobacterium	M03D5GC02	x	x	Carnivourous Plant
Aquitalea	M05D5GC01			Carnivourous Plant
Aquitalea	M10D5GC05			Carnivourous Plant
Herbaspirillum	M03D5GC21			Carnivourous Plant
Aquitalea	M05D5C18			Carnivourous Plant
Aquitalea	M07D5GC11			Carnivourous Plant
Delftia	M10D5GC10			Carnivourous Plant
Delftia	M10D5GC11			Carnivourous Plant
Burkholderia	M09D5GC07			Carnivourous Plant
Pedobacter	M10D5C22			Carnivourous Plant
Aquitalea	M07D5GC13			Carnivourous Plant
Acidovorax	M10D5C16			Carnivourous Plant
Ralstonia	M03D5GC03			Carnivourous Plant
Ralstonia	M03D5GC15			Carnivourous Plant
Dyella	M09D5GC15	x	x	Carnivourous Plant
Burkholderia	M09D5GC09	x	x	Carnivourous Plant
Burkholderia	M09D5GC17	x	x	Carnivourous Plant
Burkholderia	M09D5GC18	x	x	Carnivourous Plant
Isoptericola jiangsuensis	DSM 21863	x	x	Soil Bacterium		Wu, Y., Liu, F., Liu, Y. C., Zhang, Z. H., Zhou, T. T., Liu, X., Shen, Q. R., & Shen, B. (2011). Identification of chitinases Is-chiA and Is-chiB from Isoptericola jiangsuensis CLG and their characterization. Applied Microbiology and Biotechnology, 89(3), 705–713. https://doi.org/10.1007/s00253-010-2917-4
Xenorhabdus nematophila		x	x	Nematodes		Mahmood, S., Kumar, M., Banerjee, N., & Sarin, N. B. (2018). EVALUATION OF ANTIFUNGAL ACTIVITY OF A NOVEL CHITINASE PROTEIN FROM XENORHABDUS NEMATOPHILUS.
